# Multi-scale planning helps resolve global conservation needs with regional priorities

**DOI:** 10.1101/2020.02.05.936047

**Authors:** D. Scott Rinnan, Yanina Sica, Ajay Ranipeta, John Wilshire, Walter Jetz

## Abstract

Area-based conservation through reserves or other measures is vital for preserving biodiversity and its functions for future generations^1–5^, but its effective implementation suffers from a lack of both spatial detail necessary for management practices^6^ and transparency around national responsibilities that might underpin cross-national support mechanisms^7^. Here we implement a conservation prioritization^2,8^ framework that accounts for spatial data limitations yet offers actionable guidance at a 1km resolution. Our multi-scale linear optimization approach delineates globally the areas required to meet area-based conservation targets for all ~32 000 described terrestrial vertebrate species, while offering flexibility in decision management to meet different local conservation objectives. Roughly 30.4% of land is sufficient to meet conservation targets for all species, of which 60.1% is either already protected^9^ or has minimal human modification^10^. However, the remaining 39.9% of human-modified areas need to be managed or restored in some form to ensure the long-term survival for over half of species. This burden of area-based conservation is distributed very unevenly among countries, and, without a process that explicitly addresses geopolitical inequity, meeting species conservation targets would require disproportionately large commitments from poorer countries (i.e., lower GNI). Our analysis provides baseline information for a potential intergovernmental and stakeholder contribution mechanism in service of a globally shared goal of sustaining biodiversity. Future updates and extensions to this global priority map have the potential to guide local and national advocacy and actions with a data-driven approach to support global conservation outcomes.
