## Supplementary Table 1 - Land cover classes for "Multi-scale planning helps resolve global conservation needs with regional priorities"

ESA Class	ESA Subclass	ESA Subclass Name
10	10	Cropland, rainfed
10	11	Herbaceous cover
10	12	Tree or shrub cover
20	20	Cropland, irrigated or post-flooding
30	30	Mosaic cropland (>50%) / natural vegetation (tree, shrub, herbaceous cover) (<50%)
40	40	Mosaic natural vegetation (tree, shrub, herbaceous cover) (>50%) / cropland (<50%)
50	50	Tree cover, broadleaved, evergreen, closed to open (>15%)
60	60	Tree cover, broadleaved, deciduous, closed to open (>15%)
60	61	Tree cover, broadleaved, deciduous, closed (>40%)
60	62	Tree cover, broadleaved, deciduous, open (15-40%)
70	70	Tree cover, needleleaved, evergreen, closed to open (>15%)
70	71	Tree cover, needleleaved, evergreen, closed (>40%)
70	72	Tree cover, needleleaved, evergreen, open (15-40%)
80	80	Tree cover, needleleaved, deciduous, closed to open (>15%)
80	81	Tree cover, needleleaved, deciduous, closed (>40%)
80	82	Tree cover, needleleaved, deciduous, open (15-40%)
90	90	Tree cover, mixed leaf type (broadleaved and needleleaved)
100	100	Mosaic tree and shrub (>50%) / herbaceous cover (<50%)
110	110	Mosaic herbaceous cover (>50%) / tree and shrub (<50%)
120	120	Shrubland
120	121	Shrubland evergreen
120	122	Shrubland deciduous
130	130	Grassland
140	140	Lichens and mosses
150	150	Sparse vegetation (tree, shrub, herbaceous cover) (<15%)
150	151	Sparse tree (<15%)
150	152	Sparse shrub (<15%)
150	153	Sparse herbaceous cover (<15%)
160	160	Tree cover, flooded, fresh or brakish water
170	170	Tree cover, flooded, saline water
180	180	Shrub or herbaceous cover, flooded, fresh/saline/brakish water
190	190	Urban areas
200	200	Bare areas
200	201	Consolidated bare areas
200	202	Unconsolidated bare areas
210	210	Water bodies
220	220	Permanent snow and ice
