## Supplementary Table 2 - Countries for "Multi-scale planning helps resolve global conservation needs with regional priorities"

GID_0	Country	Area	GNI_PPP	Burden_P	Burden_F	Protected	HM_0	HM_low	HM_moderate	HM_high	HM_veryhigh
AFG	Afghanistan	643857	83.2	5.38	7.65	24210	47	11848	84686	8606	1338
XAD	Akrotiri and Dhekelia	234	NA	NA	NA	114	0	0	5	77	29
ALA	Åland	1506	NA	NA	NA	26	0	0	0	0	0
ALB	Albania	28735	40.1	1.63	2.1	5523	0	0	6329	3990	1820
DZA	Algeria	2308045	503.8	6.97	0.89	1255926	0	13225	14121	20889	17292
ASM	American Samoa	223	NA	NA	NA	44	0	0	0	0	0
AND	Andorra	452	NA	NA	NA	195	0	0	1	23	2
AGO	Angola	1247422	201.2	5.35	7.07	84066	4	70656	139809	31948	2373
AIA	Anguilla	83	NA	NA	NA	4	0	0	10	58	1
ATA	Antarctica	12365047	NA	NA	NA	25530	0	0	0	0	0
ATG	Antigua and Barbuda	436	2.1	0.75	1.04	101	0	0	61	96	99
ARG	Argentina	2780097	992.1	3.46	4.71	235108	332	354842	332004	121133	11372
ARM	Armenia	29690	42.8	1.7	2.05	7709	0	0	8504	4377	363
ABW	Aruba	182	NA	NA	NA	39	0	0	10	59	35
AUS	Australia	7688040	1281.9	6.65	5.71	1588066	15	1075948	225374	88234	7553
AUT	Austria	83858	523.4	0.18	0.09	26304	0	2	3742	2581	107
AZE	Azerbaijan	86235	144	0.7	0.87	9619	0	0	13038	5641	349
BHS	Bahamas	13388	14.5	2.56	2.78	4921	2	3910	2779	309	77
BHR	Bahrain	715	72.7	0.02	0.03	0	0	9	37	55	209
BGD	Bangladesh	139384	846.1	0.23	0.34	6113	0	31	2760	9299	24004
BRB	Barbados	435	4.5	0.45	0.74	7	0	0	0	65	333
BLR	Belarus	207070	179.9	0.43	0	30081	0	0	0	0	0
BEL	Belgium	30707	636.2	0.03	0	6631	0	0	0	7	246
BLZ	Belize	21989	2.6	16.53	13.08	8557	0	266	4855	135	6
BEN	Benin	115423	40	3.53	2.85	28112	0	0	3768	7943	3814
BMU	Bermuda	68	5.5	0.04	0.07	3	0	0	1	33	0
BTN	Bhutan	38763	8.6	9.48	5.6	20207	0	41	7320	333	0
BOL	Bolivia	1083392	102.6	14.64	13.62	254619	138	63386	163854	11856	1678
BES	Bonaire, Sint Eustatius and Saba	324	NA	NA	NA	106	0	0	81	29	1
BIH	Bosnia and Herzegovina	51069	52.2	0.42	0.5	2388	0	0	2957	944	91
BWA	Botswana	577884	39.4	11.93	1.27	170504	0	6566	3059	58	0
BVT	Bouvet Island	78	NA	NA	NA	0	63	0	0	0	0
BRA	Brazil	8500365	3097.5	3.94	3.01	2547659	39	165118	1179784	168635	14864
IOT	British Indian Ocean Territory	64	NA	NA	NA	13	5	0	0	0	0
VGB	British Virgin Islands	169	NA	NA	NA	18	0	1	62	60	0
BRN	Brunei	5778	28.8	0.23	0.17	1402	0	797	87	55	22
BGR	Bulgaria	111588	168.7	0.77	0.2	42814	0	0	63	3342	591
BFA	Burkina Faso	273417	44.2	2.72	0	46577	0	0	0	0	0
BDI	Burundi	26935	9.1	9.7	15.31	1568	1	11	4185	8646	5024
KHM	Cambodia	181360	71.1	3.85	1.92	74062	24	178	9908	7431	1213
CMR	Cameroon	466040	96.4	6.62	8.61	52725	0	15996	105218	15532	702
CAN	Canada	9955230	1879.3	2.34	0.9	1303641	103787	176394	22854	30431	1543
CPV	Cape Verde	4091	4	3.6	5.81	140	0	2	2806	575	237
CYM	Cayman Islands	280	NA	NA	NA	51	0	0	32	82	12
CAF	Central African Republic	620200	5	88.65	53.24	109914	0	5288	38436	1487	221
TCD	Chad	1269957	25.9	30.25	23.93	158057	1	69837	36100	9334	493
CHL	Chile	757580	477.5	2.79	3.14	164338	128	118433	121009	20184	6159
CHN	China	9382250	23491.5	0.32	0.52	70103	66380	358565	909393	485746	156579
CXR	Christmas Island	140	NA	NA	NA	87	0	1	8	5	0
XCL	Clipperton Island	10	NA	NA	NA	0	0	0	0	0	0
CCK	Cocos Islands	14	NA	NA	NA	0	0	0	0	0	0
COL	Colombia	1136759	762.2	2.42	2.91	194672	7	53707	249603	54175	2125
COM	Comoros	1673	2.7	1.92	2.24	595	0	0	795	82	0
COK	Cook Islands	261	NA	NA	NA	0	0	11	177	1	0
CRI	Costa Rica	51177	100.1	1.51	1.93	13171	18	27	18417	9457	545
CIV	Côte d'Ivoire	321658	136	2.87	2.42	73988	0	6	20594	21979	4130
HRV	Croatia	57079	121.1	0.56	0.09	23477	0	0	701	838	39
CUB	Cuba	110731	NA	NA	NA	18384	1	11	47375	17356	589
CUW	Curaçao	438	4.2	0.38	0.55	79	0	0	99	171	27
CYP	Cyprus	5720	35.1	0.51	0.42	3515	0	0	46	826	793
CZE	Czech Republic	78836	430.7	0.12	0	19563	0	0	0	0	0
COD	Democratic Republic of the Congo	2329128	96.5	23.24	24.39	317484	11	64416	301245	26498	687
DNK	Denmark	43145	361.2	0.07	0.05	5815	0	0	51	723	934
DJI	Djibouti	21863	5.5	4.43	7.1	296	0	2	6418	11	0
DMA	Dominica	754	0.9	2.96	4.01	182	0	0	268	225	1
DOM	Dominican Republic	48092	196.2	0.74	0.94	13053	0	1	14164	11131	735
ECU	Ecuador	256116	198.9	3.57	4.7	56346	0	16249	87842	30621	10904
EGY	Egypt	983765	1186.2	0.52	0.45	111513	9	60808	15808	4265	13775
SLV	El Salvador	20423	56.6	1.46	2.28	1880	0	2	1861	7365	7212
GNQ	Equatorial Guinea	26959	19.1	2.33	2.64	5395	0	1355	6797	285	24
ERI	Eritrea	120458	NA	NA	NA	6088	0	293	29043	704	16
EST	Estonia	45490	50.3	0.65	0.19	10399	0	133	440	224	12
ETH	Ethiopia	1129521	257.9	5.5	6.14	179032	1	3177	123004	99661	11514
FLK	Falkland Islands	12397	NA	NA	NA	61	44	7249	598	15	0
FRO	Faroe Islands	1440	NA	NA	NA	30	0	147	840	69	0
FJI	Fiji	18963	11.7	3.85	6.15	619	0	1873	9357	397	16
FIN	Finland	336940	286.4	0.47	0.03	50090	3	38	821	446	23
FRA	France	549516	3389.4	0.14	0.02	162007	0	52	4093	4178	417
GUF	French Guiana	83301	NA	NA	NA	44149	0	6641	1915	192	33
PYF	French Polynesia	4053	NA	NA	NA	0	0	618	2349	217	36
ATF	French Southern Territories	7868	NA	NA	NA	7630	18	13	10	0	0
GAB	Gabon	264550	31.1	7.74	5.03	56659	1	23733	3122	3319	5
GMB	Gambia	10671	5.3	4.32	6.4	933	0	0	2933	1767	308
GEO	Georgia	69845	56.7	2.52	3.61	7226	0	871	19565	9567	1205
DEU	Germany	357839	4770.4	0.09	0.01	151593	0	0	168	1487	906
GHA	Ghana	238324	166.8	1.86	2.12	37049	16	104	16481	24675	6442
GIB	Gibraltar	7	NA	NA	NA	3	0	0	0	0	0
GRC	Greece	132575	328.3	0.67	0.49	47489	0	31	7296	10853	3053
GRL	Greenland	2150881	NA	NA	NA	888915	22055	169	55	10	0
GRD	Grenada	360	1.8	0.72	1.09	45	0	0	10	176	49
GLP	Guadeloupe	1650	NA	NA	NA	1198	0	0	4	287	3
GUM	Guam	550	NA	NA	NA	36	0	0	69	357	19
GTM	Guatemala	109151	146.7	1.97	2.62	21925	6	118	39310	17839	979
GGY	Guernsey	88	NA	NA	NA	14	0	0	7	1	30
GIN	Guinea	244816	30.8	12.66	12.73	59264	0	0	53289	8787	473
GNB	Guinea-Bissau	33882	3.9	10.8	8.55	8446	0	1	923	3686	67
GUY	Guyana	209744	10.6	19.4	24.27	19342	1	44760	4467	1779	494
HTI	Haiti	27107	34.2	3.3	5.13	2625	0	0	1990	7915	12064
HMD	Heard Island and McDonald Islands	363	NA	NA	NA	0	214	65	67	0	0
HND	Honduras	112290	53.8	5.04	7.07	16006	0	5148	45423	9838	561
HKG	Hong Kong	1129	494	0.01	0.01	459	0	0	13	213	255
HUN	Hungary	93053	322.8	0.2	0	24616	0	0	0	0	0
ISL	Iceland	102224	21.5	2.46	0	20445	0	1	0	0	0
IND	India	3152800	9452.7	0.37	0.61	3324	1337	16810	303259	353058	154912
IDN	Indonesia	1890245	3232.4	0.93	1.23	228162	15	83453	437558	105954	17594
IRN	Iran	1621742	1071.5	1.41	1.9	110484	0	5450	217468	75696	17220
IRQ	Iraq	445408	453.4	0.44	0.67	6968	63	4029	23679	14574	2976
IRL	Ireland	70367	341.4	0.11	0.02	12708	0	1	417	311	0
IMN	Isle of Man	580	NA	NA	NA	38	0	0	0	0	0
ISR	Israel	22159	378	0.14	0.16	5583	1	575	1867	2196	3006
ITA	Italy	300755	2700.1	0.17	0.17	71437	4	230	13056	27331	17312
JAM	Jamaica	11000	30.5	1.44	2.1	1942	0	0	667	5348	2040
JPN	Japan	372468	5540.6	0.1	0.1	84537	0	78	27842	29434	13459
JEY	Jersey	125	NA	NA	NA	25	0	0	0	8	50
JOR	Jordan	89117	106.1	0.91	1.36	3587	0	4727	12578	4186	1650
KAZ	Kazakhstan	2730537	445	3.23	2.89	255546	116	138658	72868	23387	341
KEN	Kenya	585984	232.5	3.36	4.34	66089	9	14972	82409	26884	25493
KIR	Kiribati	1012	0.5	4.3	7.12	0	172	362	203	10	0
XKO	Kosovo	10920	NA	NA	NA	150	0	0	1556	1170	555
KWT	Kuwait	17389	NA	NA	NA	3053	0	0	47	2	0
KGZ	Kyrgyzstan	198649	31.3	9.14	13.29	13291	200	2882	62052	3343	563
LAO	Laos	230002	57.3	6.63	7.61	45021	0	3706	63709	4006	229
LVA	Latvia	64710	60.5	0.37	0	8609	0	0	0	0	0
LBN	Lebanon	10238	102.1	0.29	0.47	244	0	57	2508	4065	298
LSO	Lesotho	30545	6.8	8.3	13.52	341	0	2	12599	2143	40
LBR	Liberia	95918	6.5	18.83	28.63	3829	0	7006	23534	1169	401
LBY	Libya	1616066	109.1	3.5	5.75	1040	0	85318	35147	2206	103
LIE	Liechtenstein	162	NA	NA	NA	94	0	0	0	26	11
LTU	Lithuania	65017	104.5	0.32	0	12788	0	0	0	0	0
LUX	Luxembourg	2582	48	0.08	0	1542	0	0	0	0	0
MAC	Macao	34	NA	NA	NA	0	0	0	0	13	20
MKD	Macedonia	24825	34.9	0.77	1	2243	0	0	2643	1898	548
MDG	Madagascar	591446	43.6	28.92	43.48	44276	3	535	307664	5371	10
MWI	Malawi	118029	20.3	7.12	7.61	19790	2	948	8309	11138	467
MYS	Malaysia	329383	919.4	0.66	0.89	45456	0	37505	74766	18976	3499
MDV	Maldives	300	9.7	0.07	0.12	6	15	7	73	41	0
MLI	Mali	1251193	46.1	12.67	12.3	93563	0	51511	45822	6397	333
MLT	Malta	323	21.5	0.05	0.06	104	0	0	0	3	71
MHL	Marshall Islands	300	NA	NA	NA	4	11	7	110	10	0
MTQ	Martinique	1118	NA	NA	NA	740	0	0	1	230	28
MRT	Mauritania	1041172	24.2	15.46	24.33	6969	0	74702	32955	5581	23
MUS	Mauritius	2027	33.9	0.23	0.37	96	0	3	715	974	91
MYT	Mayotte	392	NA	NA	NA	37	0	0	69	155	2
MEX	Mexico	1952023	2533.6	1.47	2.07	212346	230	191980	401578	165924	80473
FSM	Micronesia	775	NA	NA	NA	0	2	12	537	120	13
MDA	Moldova	33908	38	0.25	0	3632	0	0	0	0	0
MCO	Monaco	2	NA	NA	NA	2	0	0	0	0	0
MNG	Mongolia	1566251	36.8	27.31	9.91	303649	0	58115	14870	56	0
MNE	Montenegro	13335	14.6	2.13	3.01	1783	0	89	4669	1872	75
MSR	Montserrat	101	NA	NA	NA	14	0	12	45	13	1
MAR	Morocco	413489	285.4	1.53	2.24	19045	0	22404	56373	20930	4761
MOZ	Mozambique	787297	39.8	23.66	13.94	234781	1	5316	82513	4111	53
MMR	Myanmar	669297	281.8	3.49	5.07	46042	0	22278	165736	37632	5960
NAM	Namibia	823855	24.5	42.77	15.96	314304	0	71713	7159	791	112
NRU	Nauru	22	0.2	0.4	0.66	0	0	0	4	17	0
NPL	Nepal	147663	106.9	3.56	4.47	35330	18	1477	34848	32716	2492
NLD	Netherlands	37666	1035.5	0.04	0.04	5867	0	1	65	1690	3149
NCL	New Caledonia	18827	NA	NA	NA	3641	0	10160	3851	162	20
NZL	New Zealand	268709	212	2.52	2.25	94948	39	2769	58024	6356	627
NIC	Nicaragua	128220	35.6	6.77	7.8	28361	1	1269	33100	6321	288
NER	Niger	1183670	31.1	20.63	6.06	204184	0	15952	5967	5726	4188
NGA	Nigeria	908410	1040.5	0.87	0.93	125631	0	5	33486	66446	31387
NIU	Niue	267	NA	NA	NA	60	0	0	0	0	0
NFK	Norfolk Island	41	NA	NA	NA	7	0	0	27	0	0
PRK	North Korea	122755	NA	NA	NA	87	0	2	13180	4242	1389
XNC	Northern Cyprus	3314	NA	NA	NA	68	0	0	292	1161	601
MNP	Northern Mariana Islands	504	NA	NA	NA	43	16	15	100	174	77
NOR	Norway	325123	378.7	0.83	0.69	61138	32	10351	24047	7165	879
OMN	Oman	309337	130.1	2.21	3.32	10425	0	31371	38076	7437	191
PAK	Pakistan	874177	1037.4	1.01	1.28	92622	323	10736	119543	38094	32941
PLW	Palau	488	0.4	4.26	6.2	70	0	82	209	15	0
PSE	Palestina	6220	35.1	0.68	1.05	710	0	0	16	1917	2354
PAN	Panama	75104	130	1.55	1.78	24052	0	1598	28082	6200	257
PNG	Papua New Guinea	463631	38.1	25.21	39.71	17620	1	86977	146572	30563	258
XPI	Paracel Islands	20	NA	NA	NA	0	0	0	0	0	0
PRY	Paraguay	399586	90	4.43	5.94	29143	0	13068	58033	15965	601
PER	Peru	1292818	412.3	5.57	6.7	242759	1	143656	296828	35939	2353
PHL	Philippines	295857	1104.4	0.71	1.07	27980	2	4043	114241	55191	7030
PCN	Pitcairn Islands	54	NA	NA	NA	0	0	17	21	10	0
POL	Poland	312400	1245	0.16	0	79243	0	0	0	0	0
PRT	Portugal	91878	369.4	0.26	0.16	22536	0	134	2798	3889	1305
PRI	Puerto Rico	8970	78.2	0.5	0.78	763	0	2	474	3657	3340
QAT	Qatar	11625	259.1	0.02	0.02	325	0	226	747	54	2
COG	Republic of Congo	341732	16.2	29.19	14.94	126421	0	6656	17214	13852	297
REU	Reunion	2513	NA	NA	NA	1660	0	0	14	283	251
ROU	Romania	238339	617.7	0.43	0.29	61499	0	0	877	16468	5103
RUS	Russia	16925825	4179.6	1.79	1.17	1760976	243	595204	206224	84511	8805
RWA	Rwanda	25278	28.3	2.38	3.55	2507	2	15	5528	5813	2513
SHN	Saint Helena	411	NA	NA	NA	22	84	105	132	24	0
KNA	Saint Kitts and Nevis	267	1.4	0.76	1.1	49	0	0	12	144	36
LCA	Saint Lucia	614	2.8	0.81	1.13	130	0	0	20	348	5
SPM	Saint Pierre and Miquelon	227	NA	NA	NA	8	0	0	0	0	0
VCT	Saint Vincent and the Grenadines	398	1.4	1.02	1.39	97	0	1	39	118	77
BLM	Saint-Barthélemy	25	NA	NA	NA	9	0	0	0	2	0
MAF	Saint-Martin	56	NA	NA	NA	15	0	0	0	20	2
WSM	Samoa	2853	1.3	6.71	10.37	218	0	213	1884	74	2
SMR	San Marino	61	NA	NA	NA	0	0	0	0	0	0
STP	São Tomé and Príncipe	1002	0.9	4.18	6.92	0	0	0	900	84	8
SAU	Saudi Arabia	1915941	1693.7	0.46	0.52	92804	0	70161	69190	19209	341
SEN	Senegal	196890	56.6	4.55	3.49	53374	0	6	22245	7931	300
SRB	Serbia	78232	124.4	0.53	0.63	7291	0	0	1008	4453	4610
SYC	Seychelles	491	2.9	0.49	0.72	66	0	193	63	92	0
SLE	Sierra Leone	72601	13.8	4.81	6.53	4639	0	0	13322	1052	153
SGP	Singapore	697	527.7	0.01	0.01	41	0	0	17	131	417
SXM	Sint Maarten	38	NA	NA	NA	1	0	0	0	28	11
SVK	Slovakia	49099	174.4	0.28	0	18789	0	0	0	0	0
SVN	Slovenia	19981	84.7	0.31	0.04	9255	0	0	138	161	37
SLB	Solomon Islands	28533	1.9	38.74	63.49	245	0	11788	10240	90	0
SOM	Somalia	633535	NA	NA	NA	67	0	11552	160807	29568	3996
ZAF	South Africa	1219710	740.3	2.08	2.84	105547	4	102646	175014	61087	9930
SGS	South Georgia and the South Sandwich Islands	4097	NA	NA	NA	0	3096	278	55	0	0
KOR	South Korea	100229	2228.6	0.09	0.11	20455	0	2	4165	14817	9357
SSD	South Sudan	628098	NA	NA	NA	99371	0	64	50088	6573	270
ESP	Spain	506044	1991.3	0.29	0.15	154202	0	62	24405	15553	1440
XSP	Spratly Islands	2	NA	NA	NA	0	0	0	0	0	0
LKA	Sri Lanka	65837	288.5	0.59	0.67	20444	3	6	7232	17654	541
SDN	Sudan	1872132	167.3	4.73	7.14	27087	1	66353	100689	26222	10364
SUR	Suriname	146426	9	14.81	16.06	17721	111	25099	2540	630	247
SJM	Svalbard and Jan Mayen	60343	NA	NA	NA	38945	2	123	2	0	0
SWZ	Swaziland	17383	9.3	4.11	6.4	839	0	0	3234	4429	827
SWE	Sweden	450047	579.8	0.33	0.01	73255	0	75	477	272	50
CHE	Switzerland	41246	614.5	0.06	0.06	5211	73	333	2502	1544	227
SYR	Syria	186918	NA	NA	NA	2	0	15	25175	12457	4330
TWN	Taiwan	36406	NA	NA	NA	7460	0	971	9542	7486	8547
TJK	Tajikistan	142113	39.6	5.76	6.58	27270	59	563	32743	4984	2709
TZA	Tanzania	940576	158.1	10.49	7.62	360647	7	3323	140629	37851	1171
THA	Thailand	514055	1288.5	0.74	0.89	98290	8	10	22721	57548	65841
TLS	Timor-Leste	14915	6.4	5.89	8.05	2548	0	0	3081	4042	196
TGO	Togo	56995	13.6	5.77	7.15	7627	0	0	7940	6009	588
TKL	Tokelau	16	NA	NA	NA	0	0	0	0	0	0
TON	Tonga	763	0.7	2.89	4.69	15	0	3	517	30	0
TTO	Trinidad and Tobago	5159	39	0.46	0.59	1622	0	0	488	2230	186
TUN	Tunisia	154865	125.4	0.91	1.26	6989	0	3392	17059	4606	785
TUR	Turkey	780704	2240.8	0.42	0.7	1897	11	931	119907	87538	22796
TKM	Turkmenistan	489593	NA	NA	NA	14956	0	85	50273	2092	378
TCA	Turks and Caicos Islands	991	NA	NA	NA	480	79	28	110	120	21
TUV	Tuvalu	42	0.1	0.16	0.24	0	0	0	0	0	0
UGA	Uganda	241440	98.3	3.89	4.75	38571	15	72	17934	32069	4384
UKR	Ukraine	601363	577.9	1.06	1.1	86992	6	48	22875	59863	4873
ARE	United Arab Emirates	71206	686.9	0.13	0.14	13941	0	0	4230	8553	525
GBR	United Kingdom	245486	3182.9	0.08	0.03	70850	0	3214	7545	2261	432
USA	United States	9472981	21690	0.38	0.37	1306854	1469	399418	552309	302169	38769
UMI	United States Minor Outlying Islands	47	NA	NA	NA	5	9	3	0	0	0
URY	Uruguay	177466	71.6	3.27	4.99	7014	3	94	52394	4615	489
UZB	Uzbekistan	447554	250	1.61	2.3	21391	17	61	65068	8873	13519
VUT	Vanuatu	12319	1	28.56	45.06	498	2	2822	5016	67	0
VAT	Vatican City	1	NA	NA	NA	0	0	0	0	0	0
VEN	Venezuela	912493	NA	NA	NA	492095	37	34080	52929	8167	339
VNM	Vietnam	329276	761.6	1.12	1.7	26850	7	11	116836	56107	19243
VIR	Virgin Islands, U.S.	362	NA	NA	NA	51	0	0	22	212	34
WLF	Wallis and Futuna	156	NA	NA	NA	0	0	0	0	0	0
ESH	Western Sahara	267321	NA	NA	NA	659	0	17886	933	71	5
YEM	Yemen	452204	NA	NA	NA	0	0	10999	63305	15592	2706
ZMB	Zambia	750492	63.5	14.94	4.72	297489	0	1895	39479	5809	584
ZWE	Zimbabwe	390681	5.6	63.05	21.74	107771	0	25	16967	2308	21
